# Temporal composition of the cervicovaginal microbiome associates with hrHPV infection outcomes in a longitudinal study

**DOI:** 10.1101/2023.06.02.543506

**Authors:** Mariano A. Molina, William P. J. Leenders, Martijn A. Huynen, Willem J. G. Melchers, Karolina M. Andralojc

## Abstract

Persistent infections with high-risk human papillomavirus (hrHPV) can cause cervical squamous intraepithelial lesions (SIL) that may progress to cancer. The cervicovaginal microbiome (CVM) correlates with SIL, but the temporal composition of the CVM after hrHPV infections has not been fully clarified. To determine the association between the CVM composition and infection outcome, we applied high-resolution microbiome profiling using the circular probes-based RNA sequencing technology on a longitudinal cohort of cervical smears obtained from 141 hrHPV DNA-positive women with normal cytology at first visit, of whom 51 were diagnosed by cytology with SIL six months later. Here we show that women with a microbial community characterized by low diversity and high *Lactobacillus crispatus* abundance exhibit low risk to SIL development at both visits, while women with a microbial community characterized by high diversity and *Lactobacillus* depletion at first visit have a higher risk of developing SIL. At the level of individual species we observed that an increased abundance for *Gardnerella vaginalis* and *Atopobium vaginae* associate with SIL outcomes at both visits. These species together with *Dialister micraerophilus* showed a moderate discriminatory power for hrHPV infection progression. Our results suggest that the CVM can potentially be used as a biomarker for cervical disease and SIL development after hrHPV infection diagnosis with implications on cervical cancer prevention strategies and treatment of SIL.
