## Supplementary File 1 for "Temporal composition of the cervicovaginal microbiome associates with hrHPV infection outcomes in a longitudinal study"

	Comp 1	Comp 2	Comp 3	Comp 4	Comp 5	Comp 6	Comp 7	Comp 8
Dialister micraerophilus	0.43352	-0.47139	0.24644	0.035838	-0.19155	0.11937	-0.062806	0.185
Prevotella bivia	0.10319	-0.44351	0.14358	0.22616	-0.34668	-0.23176	0.15521	0.42565
Gardnerella vaginalis	0.48549	-0.32085	0.32742	-0.1624	-0.31388	0.81392	-0.55449	0.10768
Prevotella timonensis	0.22685	-0.29333	0.15618	-0.029965	0.26912	-0.081083	-0.3506	0.011576
Anaerococcus tetradius	0.074078	-0.28924	0.039622	0.038503	-0.12097	-0.098489	-0.079117	0.19903
Sneathia amnii	0.21943	-0.22308	0.093632	-0.15641	0.37292	0.019604	-0.049151	-0.043868
Prevotella disiens	0.074849	-0.20611	0.088503	0.10296	0.13351	-0.15106	-0.2349	0.15309
Fusobacterium nucleatum	0.028897	-0.18475	-0.035525	-0.044078	0.09235	-0.018818	0.0029837	-0.023926
Veillonella atypica	0.036398	-0.13237	0.092469	0.20867	-0.15063	0.055251	-0.1306	0.15031
Aerococcus christensenii	0.034407	-0.12828	0.046735	0.090136	0.040372	0.0016693	0.17675	0.067102
Anaerococcus vaginalis	0.016408	-0.12309	0.020889	0.07128	0.033217	-0.014862	-0.075707	0.12107
Dialister invisus	0.074196	-0.074617	0.035988	-0.0090703	0.21464	0.063688	-0.06839	-0.013474
Lactobacillus coleohominis	-0.041285	-0.069269	-0.072	-0.062333	-0.16263	-0.0022001	0.11347	0.10253
Lactobacillus gasseri	-0.014439	-0.067684	0.14584	0.42441	-0.80183	0.41388	0.2818	-0.64956
Anaerococcus lactolyticus	0.040879	-0.065791	0.023767	0.081463	0.027272	-0.1032	-0.21306	0.14863
Fusobacterium periodonticum	0.0052142	-0.056363	0.0072351	0.014935	0.03348	0.010595	-0.013482	0.033177
Megasphaera genomosp type 1	0.074605	-0.045798	-0.025527	-0.11633	-0.038605	-0.094632	-0.059855	-0.064454
Finegoldia magna	0.0086581	-0.045539	0.0099069	0.057299	-0.046092	0.068624	0.072412	0.054449
Mobiluncus curtisii	0.045258	-0.043115	0.026734	-0.049948	0.052325	-0.10297	-0.11348	-0.064526
Anaerococcus hydrogenalis	0.0030823	-0.040069	0.0031559	0.0075563	0.0031416	-0.0067264	-0.0074502	0.026784
Peptoniphilus harei	0.047616	-0.03358	0.020376	-0.034714	-0.095292	-0.056378	0.076153	0.16228
Megasphaera micronuciformis	0.030903	-0.029729	0.013953	-0.054374	0.053675	-0.0027086	0.10501	-0.013954
Lactobacillus taiwanensis	0.001086	-0.021909	0.013007	0.031513	-0.091772	0.021382	0.020605	-0.11362
Mycoplasma hominis	0.033161	-0.020967	0.036217	-0.014251	0.092886	-0.028327	-0.013838	-0.033287
Anaerococcus obesiensis	0.0016898	-0.015868	0.00085872	0.00043614	-0.010725	-0.013994	0.0054589	0.012053
Parvimonas micra	0.036845	-0.015136	0.024422	-0.022951	0.075021	-0.011954	-0.015687	-0.0060038
Fusobacterium equinum	-0.00072005	-0.013989	-0.0046464	-0.0020294	0.013636	-0.0083532	0.0058786	-0.010767
Fusobacterium gonidiaformans	-0.00072005	-0.013989	-0.0046464	-0.0020294	0.013636	-0.0083532	0.0058786	-0.010767
Prevotella oris	-0.00072005	-0.013989	-0.0046464	-0.0020294	0.013636	-0.0083532	0.0058786	-0.010767
Lactobacillus johnsonii	-0.0058826	-0.012796	0.042224	0.019962	-0.1963	0.052647	-0.023431	-0.17559
Peptostreptococcus anaerobius	0.0245	-0.0098103	0.036629	0.045815	-0.0082611	-0.072397	-0.038951	0.059663
Streptococcus agalactiae	0.00082173	-0.0091707	0.0029673	0.0060472	-0.015835	0.0067778	0.0039249	-0.024939
Alloprevotella tannerae	0.0013655	-0.0078304	-0.0073263	-0.0050228	5.85E-05	0.0049774	-0.012167	-0.0039651
Treponema pallidum	0.0013655	-0.0078304	-0.0073264	-0.0050228	5.85E-05	0.0049775	-0.012167	-0.0039651
Peptoniphilus lacrimalis	0.0050538	-0.0057368	0.00019427	-0.0058392	0.0095861	0.0041739	0.025643	0.0036141
Cryptobacterium curtum	0.0023294	-0.0049964	0.0022991	-0.00056681	0.002224	-0.0065546	0.015193	0.0021318
Prevotella veroralis	0.0019811	-0.0048855	-0.0070778	-0.0080024	-0.0051783	0.017851	0.0033338	0.0041512
Acidaminococcus intestini	0.00341	-0.0044663	0.0096523	0.012194	0.01189	-0.0028251	0.01402	0.010688
Mageeibacillus indolicus	0.0026233	-0.0044618	-0.00283	-0.0045828	0.00081316	-0.017389	-0.018726	-0.0019627
Roseburia intestinalis	0.0026234	-0.0044618	-0.00283	-0.0045829	0.00081318	-0.01739	-0.018726	-0.0019628
Lactobacillus helveticus	-0.0023713	-0.0036328	0.0032012	-0.0039532	0.0037353	-0.0041633	0.0029692	-0.0026811
Peptoniphilus duerdenii	-0.0012455	-0.0033163	-0.0012116	-0.0069538	-0.011971	0.0063519	-0.011056	0.010776
Lactobacillus casei	-0.00058558	-0.003048	-0.0015857	0.0058967	-0.022698	-0.0015013	0.0043478	-0.019022
Lactobacillus amylovorus	-0.0021961	-0.0029032	0.0045693	-0.0019777	0.0041036	-0.0048143	-0.0015685	-0.0054501
Lactobacillus fermentum	-0.0021961	-0.0029032	0.0045693	-0.0019777	0.0041036	-0.0048143	-0.0015685	-0.0054501
Clostridium perfringens	-0.012515	-0.0019967	-0.0035559	-0.010721	-0.026564	0.017412	0.043183	0.020836
Blautia hansenii	0.0093679	0.0012934	-0.0052378	-0.0058109	0.034131	0.016021	-0.019431	-0.004037
Clostridium sp	-0.0022201	0.0016328	0.005385	-0.0033424	0.0018579	-0.0025679	0.0057634	0.0010244
Ureaplasma urealyticum	-4.36E-05	0.0016627	0.010709	0.011486	0.007048	0.01173	-0.016842	-0.0067401
Atopobium rimae	0.003486	0.0024304	-0.00086574	-0.0037481	0.001323	-0.0022479	-0.0074926	0.0061964
Streptococcus sp	-0.0019766	0.0027168	0.0018657	-0.0021555	-0.0005476	0.007295	-0.0040896	0.0058242
Ureaplasma parvum	0.012286	0.0042156	0.011977	0.066351	0.0052028	-0.023477	-0.052872	0.085172
Lactobacillus hamsteri	-0.0040881	0.0044975	0.0064394	-0.003294	-0.01519	-0.0017634	-0.011548	-0.020102
Lactobacillus ultunensis	-0.031938	0.0070202	0.044659	-0.039791	0.0014572	0.031917	-0.058535	0.041979
Entamoeba histolytica	-0.0046955	0.0073205	0.0014387	-0.0039745	0.002604	0.0078328	-0.0021041	0.015091
Peptoniphilus coxii	0.0033491	0.0086283	0.0072978	0.0092899	-0.01959	-0.011964	-0.021152	0.037018
Fenollaria massiliensis	0.0035919	0.0093381	0.0066525	0.012699	-0.0059562	-0.014319	-0.0078928	0.020515
Lactobacillus psittaci	-0.0079078	0.01274	0.022266	-0.0069615	0.010868	-0.0021325	-0.00046024	0.010294
Peptoniphilus sp oral taxon	0.015253	0.022402	0.011218	0.017617	-0.0020593	-0.019838	-0.011037	0.054289
Prevotella buccalis	0.072481	0.023138	-0.0030755	-0.087342	0.16286	0.13841	0.020251	-0.067711
Lactobacillus crispatus	-0.53154	0.036482	0.90753	-0.60004	-0.061927	0.3534	-0.46622	0.38312
Gemella asaccharolytica	0.11783	0.039227	0.071126	-0.026994	0.12779	-0.20277	-0.016299	0.045605
Lactobacillus acidophilus	-0.029686	0.04441	-0.022186	-0.016631	-0.052617	0.014532	-0.20789	0.053199
Prevotella bergensis	0.051518	0.045441	-0.030904	-0.12604	-0.073585	0.08568	0.080366	-0.0040977
Mobiluncus mulieris	0.053711	0.047119	0.011311	-0.080244	0.071086	0.12557	0.025121	-0.081738
Lactobacillus vaginalis	-0.10647	0.071279	0.065082	-0.13937	-0.19784	0.21138	-0.0032776	0.1401
Lactobacillus jensenii	-0.1055	0.12658	0.10537	0.058237	0.014304	0.11531	-0.23095	0.013042
Sneathia sanguinegens	0.30301	0.16648	-0.0088614	-0.48987	0.10274	0.21461	0.051154	-0.12224
Prevotella amnii	0.12448	0.16968	0.023768	-0.11365	-0.058018	0.0073252	0.11062	0.033237
Atopobium vaginae	0.37443	0.4525	0.31683	-0.1679	-0.058697	-0.52835	0.25273	0.13874
Lactobacillus iners	-0.018468	0.60066	-0.8916	0.55079	-0.34367	0.5158	-0.68053	0.5472
