## Supplementary File 2 for "Temporal composition of the cervicovaginal microbiome associates with hrHPV infection outcomes in a longitudinal study"

	Comp 1	Comp 2	Comp 3	Comp 4	Comp 5	Comp 6	Comp 7	Comp 8
Actinomyces neuii	0.0034193	0.0033735	0.013695	0.02435	-0.018695	0.010919	0.0062154	-0.035364
Aerococcus christensenii	0.024726	0.0025269	0.053094	0.11276	-0.018412	0.0054295	0.0012236	-0.18108
Alloprevotella tannerae	0.012384	0.015213	0.0047721	-0.030874	0.045186	0.082739	-0.014818	0.061365
Anaerococcus hydrogenalis	0.034673	0.11577	0.086672	0.083525	-0.22347	0.11312	-0.12017	-0.011454
Anaerococcus lactolyticus	0.038898	0.1439	0.062099	-0.024458	-0.15536	0.19696	-0.1253	0.11322
Anaerococcus obesiensis	0.028976	0.14149	0.046999	-0.026783	-0.24518	0.16036	-0.12457	0.1213
Anaerococcus prevotii	0.005222	0.028014	0.011146	-0.0045914	-0.043393	0.023195	-0.020638	0.020432
Anaerococcus tetradius	0.077035	0.14522	0.11632	0.049832	-0.26184	0.0047785	-0.15593	0.051104
Anaerococcus vaginalis	0.030705	0.12943	0.059697	0.016778	-0.26166	0.15689	-0.062006	0.055281
Atopobium parvulum	0.005222	0.028014	0.011146	-0.0045914	-0.043393	0.023195	-0.020638	0.020432
Atopobium rimae	0.0030867	0.0090348	0.0012848	0.00093945	-0.021504	0.032136	-0.030848	0.01294
Atopobium vaginae	0.54184	-0.19292	0.38286	-0.22628	0.083044	-0.57944	0.90587	-0.12011
Bifidobacterium animalis subsp lactis	0.0036758	0.0019847	-0.0028152	-0.0097132	0.029952	0.026569	0.0077814	0.02463
Bifidobacterium breve	-0.0014125	-0.0081424	-0.0020853	0.0062445	-0.0049697	0.010647	-0.0067849	0.015343
Bifidobacterium dentium	-0.00060635	-0.006548	-0.0012332	0.0025576	-0.013273	0.031019	-0.0055636	-0.012753
Bifidobacterium longum	-0.00060635	-0.006548	-0.0012332	0.0025576	-0.013273	0.031019	-0.0055636	-0.012753
Blautia hansenii	0.010743	0.006188	-0.00052947	-0.019632	0.028939	-0.001258	-0.029885	-0.017365
Campylobacter concisus	0.0025384	-0.0062483	0.00069937	0.0024127	0.010167	-0.036713	-0.019643	0.0087394
Campylobacter hominis	0.0036758	0.0019847	-0.0028152	-0.0097132	0.029952	0.026569	0.0077814	0.02463
Clostridium perfringens	-0.015819	0.017039	0.0020357	0.046437	0.11464	0.044134	-0.10302	-0.18439
Clostridium sp	-0.0021555	-0.0049924	0.0068195	-0.00013298	0.016971	0.0092767	-0.015429	-0.021135
Cryptobacterium curtum	0.0093265	0.0088798	0.0032051	-0.0082647	0.029395	-0.011462	-0.070099	-0.028799
Dialister invisus	0.071989	0.011692	-0.019436	-0.15526	0.20613	0.062212	0.11917	0.17841
Dialister micraerophilus	0.35179	-0.05961	0.30104	-0.19066	-0.4446	0.64663	0.16467	-0.52587
Entamoeba histolytica	-0.0089167	0.01575	-0.005574	0.036433	0.076146	0.028365	-0.067565	-0.12723
Finegoldia magna	0.0076186	0.061932	0.021589	-0.0060801	-0.098912	0.081611	-0.032037	0.064644
Fusobacterium equinum	-0.00088694	-0.0084409	-0.0027371	0.0022097	-0.0054482	-0.015459	-0.022223	0.035662
Fusobacterium nucleatum	0.017998	0.028144	0.012285	-0.033372	-0.028669	0.073445	-0.11781	0.20953
Fusobacterium periodonticum	0.00094279	-0.023721	0.0032287	0.034804	-0.03144	-0.10728	-0.11322	0.15412
Gardnerella vaginalis	0.57571	-0.56728	0.27688	-0.052128	0.089626	0.012331	-0.16793	-0.3053
Gemella asaccharolytica	0.04927	0.039057	0.044585	0.0092484	-0.2015	-0.061501	-0.0621	0.024124
Gemella haemolysans	0.0046028	0.011105	0.014524	0.025692	-0.0089649	-0.043506	-0.021539	0.0069937
Gemella sanguinis	0.0046028	0.011105	0.014524	0.025692	-0.0089648	-0.043506	-0.021539	0.0069937
Hungatella hathewayi	0.0030866	0.0090346	0.0012848	0.00093942	-0.021504	0.032135	-0.030847	0.012939
Lactobacillus acidophilus	-0.046089	0.051295	0.04131	-0.053758	0.10759	-0.17752	0.11471	-0.038605
Lactobacillus antri	-0.0013768	-0.010224	-0.0046171	-0.0043	-0.012161	0.013941	0.015286	0.029231
Lactobacillus coleohominis	-0.014144	0.070093	0.016057	0.018131	0.0015438	-0.11262	0.01631	-0.0080359
Lactobacillus crispatus	-0.45855	0.12849	1.0766	-0.79658	0.36378	-0.19203	0.2015	-0.25518
Lactobacillus fermentum	1.61E-05	-0.018031	-0.001358	0.0063069	-0.0025133	0.0091295	-0.01778	0.0093487
Lactobacillus gasseri	-0.0024952	-0.11207	-0.027494	-0.0096838	-0.074662	0.066421	-0.0037775	0.10499
Lactobacillus hamsteri	-0.0057737	-0.0021464	0.011637	-0.0080987	-0.009173	-0.0058565	-0.0057659	0.0035641
Lactobacillus helveticus	-0.0017857	0.0065892	0.0033296	0.00044002	0.0073217	0.0006351	0.010725	0.005847
Lactobacillus iners	0.04388	0.68944	-0.92015	0.19794	0.27488	-0.30903	0.44297	-0.49035
Lactobacillus jensenii	-0.11091	0.24634	0.20191	0.12576	-0.27364	-0.27735	0.19698	0.17076
Lactobacillus johnsonii	-0.017667	-0.053098	-0.014745	-0.036016	-0.086719	0.011096	0.11338	0.15635
Lactobacillus kefiranofaciens	-0.013927	-0.0057769	0.038769	-0.0092785	0.019893	0.053415	-0.001143	-0.014683
Lactobacillus pontis	-0.0044218	-0.0081129	-0.0056987	-0.010858	-0.014386	0.019458	0.0356	0.045073
Lactobacillus psittaci	-0.013901	0.03351	0.020786	-0.01349	0.013616	-0.016792	0.047914	0.025335
Lactobacillus taiwanensis	-0.0051073	-0.043807	-0.0053127	-0.0047717	-0.031456	0.035252	0.0025975	0.065341
Lactobacillus ultunensis	-0.035229	-0.066145	0.073879	-0.14959	-0.082291	-0.10058	-0.067622	0.089517
Lactobacillus vaginalis	-0.13356	0.24282	0.088899	-0.26874	0.15692	0.03493	0.21387	-0.55747
Lawsonella clevelandensis	0.005222	0.028014	0.011146	-0.0045914	-0.043393	0.023195	-0.020638	0.020432
Mageeibacillus indolicus	0.0034211	0.007498	0.0030223	0.0079427	0.026502	0.009514	-0.020363	0.0032923
Megasphaera genomosp type 1	0.07756	-0.09854	0.014672	0.013936	0.26303	-0.094612	-0.03811	0.0095236
Megasphaera micronuciformis	0.0086873	-0.0042604	-0.0081584	-0.033566	0.019767	-0.015647	-0.024449	0.0057439
Mobiluncus curtisii	0.037488	0.011778	-0.027876	-0.14703	-0.10347	0.075168	-0.17354	0.11617
Mobiluncus mulieris	0.0098862	-0.018415	0.004207	0.006487	0.032151	-0.028607	0.035737	0.055338
Mycoplasma hominis	0.019475	0.070311	0.033988	0.072415	-0.092282	-0.011888	-0.054676	0.1035
Parvimonas micra	0.028152	0.052716	0.023362	-0.029593	-0.034428	0.063774	0.033279	0.10442
Peptoniphilus coxii	0.005222	0.028014	0.011146	-0.0045914	-0.043393	0.023195	-0.020638	0.020432
Peptoniphilus duerdenii	0.005222	0.028014	0.011146	-0.0045914	-0.043393	0.023195	-0.020638	0.020432
Peptoniphilus grossensis	0.018487	0.0064924	-0.012184	-0.070341	0.016757	-0.021577	-0.00054763	0.040236
Peptoniphilus harei	0.021833	0.092475	0.043496	0.015905	-0.14605	0.060157	-0.11707	0.075683
Peptoniphilus lacrimalis	0.0052219	0.028013	0.011146	-0.0045914	-0.043392	0.023194	-0.020638	0.020432
Peptoniphilus sp oral taxon	0.027557	0.11707	0.040508	-0.0036148	-0.1631	0.16546	-0.16509	0.10001
Peptostreptococcus anaerobius	0.017501	0.09053	0.054804	0.016237	-0.138	0.027597	-0.080418	0.061129
Porphyromonas uenonis	0.0043369	0.0049478	0.0019135	0.00058208	0.018931	-0.00051666	0.0099734	0.013608
Prevotella amnii	0.063247	-0.014229	-0.033377	-0.20214	0.17249	0.097306	-0.12723	0.055339
Prevotella bergensis	0.035226	-0.012533	-0.0032308	-0.046146	0.025982	-0.091555	-0.090877	0.0019092
Prevotella bivia	0.062248	0.074791	0.13478	0.17592	0.030233	-0.032239	-0.15214	-0.037729
Prevotella buccalis	0.069192	0.066081	0.04872	0.013248	0.23623	-0.10105	-0.20399	0.14104
Prevotella copri	0.0030867	0.0090348	0.0012848	0.00093944	-0.021504	0.032136	-0.030848	0.01294
Prevotella disiens	0.015501	0.1069	0.02976	-0.011627	-0.18158	0.10782	-0.032222	0.11427
Prevotella stercorea	0.020273	-0.038306	-0.0042592	-0.053145	-0.064853	-0.16232	-0.075559	-0.098539
Prevotella timonensis	0.16825	0.23487	0.05343	-0.31273	0.16642	0.30576	-0.42526	0.44293
Slackia exigua	0.0094319	0.022	0.021988	0.041494	0.014795	-0.0473	-0.048491	0.012425
Sneathia amnii	0.23038	0.20829	0.15127	-0.35022	0.31881	0.0074404	-0.52649	0.34479
Sneathia sanguinegens	0.24428	-0.085279	0.08038	-0.17086	0.50313	-0.43079	-0.20774	0.27018
Streptococcus agalactiae	0.015726	0.053357	0.04429	0.054041	-0.063851	-0.076091	-0.069793	0.036392
Streptococcus sp	0.0046028	0.011105	0.014524	0.025692	-0.0089648	-0.043506	-0.021539	0.0069937
Treponema pallidum	0.0036761	0.0019849	-0.0028154	-0.0097139	0.029954	0.026571	0.007782	0.024632
Ureaplasma parvum	0.0064322	-0.0078393	-0.0014146	0.0026714	-0.014561	0.023723	0.061383	-0.034625
Veillonella atypica	0.020764	0.022412	0.07746	0.10419	0.022178	-0.0075268	0.017922	-0.036221
