## Supplementary File 3 for "Temporal composition of the cervicovaginal microbiome associates with hrHPV infection outcomes in a longitudinal study"

### Sheet: Supplementary File 1 - Accessio
V1			V2
Sample ID	Accession numbers	hrHPV status	Sample ID	Accession numbers	hrHPV status	Outcomes
SN-264063	SAMN29553105	Positive	264063-R	SAMN31221081	Positive	HSIL
SN-264233	SAMN29553139	Positive	264233-R	SAMN31221059	Negative	HSIL
SN-264280	SAMN29553146	Positive	264280-R	SAMN31221096	NA	HSIL
SN-264462	SAMN29552999	Positive	264462-R	SAMN31221126	Positive	HSIL
SN-264532	SAMN29553191	Positive	264532-R	SAMN31221128	NA	HSIL
SN-264360	SAMN29552978	Positive	264360-R	SAMN31221127	Positive	HSIL
SN-264676	SAMN29553225	Positive	264676-R	SAMN31221147	Positive	HSIL
SN-264420	SAMN29553169	Positive	264420-R	SAMN31221161	Positive	HSIL
SN-264073	SAMN29553111	Positive	264073-R	SAMN31221165	Positive	HSIL
SN-264525	SAMN29553188	Positive	264525-R	SAMN31221146	Positive	HSIL
SN-264224	SAMN29553135	Positive	264224-R	SAMN31221082	Positive	LSIL
SN-264335	SAMN29553158	Positive	264335-R	SAMN31221060	NA	LSIL
SN-415867	SAMN29553255	Positive	SN-265262	SAMN29552916	NA	LSIL
SN-415979	SAMN29553267	Positive	SN-264447	SAMN29553175	NA	LSIL
SN-416016	SAMN29553269	Positive	SN-265102	SAMN29552911	NA	LSIL
SN-416846	SAMN29553281	Positive	SN-265416	SAMN29552922	NA	LSIL
SN-416117	SAMN29553271	Positive	SN-264872	SAMN29552898	NA	LSIL
SN-264022	SAMN29553100	Positive	264022-R	SAMN31221094	Positive	LSIL
SN-264070	SAMN29553109	Positive	264070-R	SAMN31221097	NA	LSIL
SN-264125	SAMN29553118	Positive	264125-R	SAMN31221093	NA	LSIL
SN-264195	SAMN29553127	Positive	264195-R	SAMN31221100	Positive	LSIL
SN-264207	SAMN29553128	Positive	264207-R	SAMN31221098	NA	LSIL
SN-264294	SAMN29553148	Positive	264294-R	SAMN31221099	Positive	LSIL
SN-416654	SAMN29553278	Positive	SN-265481	SAMN29552929	NA	LSIL
SN-416733	SAMN29553280	Positive	SN-265638	SAMN29552939	NA	LSIL
SN-264218	SAMN29553133	Positive	264218-R	SAMN31221118	Positive	LSIL
SN-415988	SAMN29553268	Positive	SN-265301	SAMN29552918	NA	LSIL
SN-415873	SAMN29553256	Positive	SN-264949	SAMN29552903	NA	LSIL
SN-264066	SAMN29553106	Positive	264066-R	SAMN31221129	NA	LSIL
SN-264213	SAMN29553130	Positive	264213-R	SAMN31221130	Positive	LSIL
SN-264246	SAMN29553140	Positive	264246-R	SAMN31221134	NA	LSIL
SN-264311	SAMN29553152	Positive	264311-R	SAMN31221131	Positive	LSIL
SN-264418	SAMN29553168	Positive	264418-R	SAMN31221136	Positive	LSIL
SN-264504	SAMN29553181	Positive	264504-R	SAMN31221145	Positive	LSIL
SN-264591	SAMN29553205	Positive	264591-R	SAMN31221135	Positive	LSIL
SN-264684	SAMN29553227	Positive	264684-R	SAMN31221132	Positive	LSIL
SN-415908	SAMN29553262	Positive	SN-265286	SAMN29552917	NA	LSIL
SN-415961	SAMN29553266	Positive	SN-265092	SAMN29552909	NA	LSIL
SN-416166	SAMN29553272	Positive	SN-265241	SAMN29552915	NA	LSIL
SN-416381	SAMN29553273	Positive	SN-265500	SAMN29552931	Positive	LSIL
SN-416556	SAMN29553276	Positive	SN-265475	SAMN29552928	NA	LSIL
SN-416622	SAMN29553277	Positive	SN-265524	SAMN29552932	NA	LSIL
SN-264058	SAMN29553102	Positive	264058-R	SAMN31221133	Positive	LSIL
SN-257566	SAMN29553092	Positive	SN-265536	SAMN29552935	NA	LSIL
SN-264693	SAMN29553229	Positive	264693-R	SAMN31221153	Positive	LSIL
SN-415894	SAMN29553259	Positive	SN-264665	SAMN29553223	NA	LSIL
SN-416045	SAMN29553270	Positive	SN-265432	SAMN29552924	Positive	LSIL
SN-416432	SAMN29553274	Positive	SN-265237	SAMN29552914	NA	LSIL
SN-415956	SAMN29553265	Positive	SN-265708	SAMN29552940	NA	LSIL
SN-264303	SAMN29553150	Positive	264303-R	SAMN31221162	Positive	LSIL
SN-416727	SAMN29553279	Positive	SN-265231	SAMN29552913	Positive	LSIL
SN-257567	SAMN29553093	Positive	SN-265359	SAMN29553241	NA	NILM
SN-257645	SAMN29553098	Positive	SN-265632	SAMN29553248	Positive	NILM
SN-264019	SAMN29552942	Positive	264019-R	SAMN31221073	Positive	NILM
SN-264144	SAMN29552949	Positive	264144-R	SAMN31221061	Positive	NILM
SN-264202	SAMN29552957	Positive	264202-R	SAMN31221062	Positive	NILM
SN-264259	SAMN29552966	Positive	264259-R	SAMN31221063	Positive	NILM
SN-264277	SAMN29552968	Positive	264277-R	SAMN31221079	NA	NILM
SN-264298	SAMN29552972	Positive	264298-R	SAMN31221064	NA	NILM
SN-264415	SAMN29552990	Positive	264415-R	SAMN31221083	NA	NILM
SN-264423	SAMN29552993	Positive	264423-R	SAMN31221065	Positive	NILM
SN-264463	SAMN29553000	Positive	264463-R	SAMN31221066	Positive	NILM
SN-264470	SAMN29553003	Positive	264470-R	SAMN31221067	Positive	NILM
SN-264507	SAMN29553008	Positive	264507-R	SAMN31221077	Positive	NILM
SN-264529	SAMN29553011	Positive	264529-R	SAMN31221074	Positive	NILM
SN-264535	SAMN29553012	Positive	264535-R	SAMN31221080	Positive	NILM
SN-264548	SAMN29553017	Positive	264548-R	SAMN31221068	Positive	NILM
SN-264551	SAMN29553019	Positive	264551-R	SAMN31221069	Positive	NILM
SN-264573	SAMN29553021	Positive	264573-R	SAMN31221075	Positive	NILM
SN-264606	SAMN29553027	Positive	264606-R	SAMN31221070	Positive	NILM
SN-264618	SAMN29553028	Positive	264618-R	SAMN31221071	NA	NILM
SN-264653	SAMN29553036	Positive	264653-R	SAMN31221076	NA	NILM
SN-264688	SAMN29553038	Positive	264688-R	SAMN31221072	Positive	NILM
SN-264697	SAMN29553040	Positive	264697-R	SAMN31221078	Positive	NILM
SN-415875	SAMN29553257	Positive	SN-264959	SAMN29553235	Positive	NILM
SN-264257	SAMN29552964	Positive	264257-R	SAMN31221089	NA	NILM
SN-264297	SAMN29552971	Positive	264297-R	SAMN31221090	Positive	NILM
SN-264366	SAMN29552980	Positive	264366-R	SAMN31221084	Positive	NILM
SN-264465	SAMN29552841	Positive	264465-R	SAMN31221085	Positive	NILM
SN-264471	SAMN29553004	Positive	264471-R	SAMN31221086	Positive	NILM
SN-264511	SAMN29553009	Positive	264511-R	SAMN31221088	NA	NILM
SN-264652	SAMN29553035	Positive	264652-R	SAMN31221087	NA	NILM
SN-415879	SAMN29553258	Positive	SN-265567	SAMN29553246	NA	NILM
SN-415934	SAMN29553264	Positive	SN-265292	SAMN29553239	NA	NILM
SN-264177	SAMN29552953	Positive	264177-R	SAMN31221091	Positive	NILM
SN-264260	SAMN29552967	Positive	264260-R	SAMN31221092	NA	NILM
SN-257531	SAMN29553086	Positive	SN-265544	SAMN29553244	NA	NILM
SN-264152	SAMN29552951	Positive	264152-R	SAMN31221113	Negative	NILM
SN-264225	SAMN29552958	Positive	264225-R	SAMN31221101	Positive	NILM
SN-264244	SAMN29552962	Positive	264244-R	SAMN31221102	NA	NILM
SN-264250	SAMN29552963	Positive	264250-R	SAMN31221103	NA	NILM
SN-264338	SAMN29552976	Positive	264338-R	SAMN31221104	NA	NILM
SN-264402	SAMN29552985	Positive	264402-R	SAMN31221105	NA	NILM
SN-264409	SAMN29552987	Positive	264409-R	SAMN31221106	Positive	NILM
SN-264410	SAMN29552988	Positive	264410-R	SAMN31221115	Positive	NILM
SN-264417	SAMN29552991	Positive	264417-R	SAMN31221116	Positive	NILM
SN-264429	SAMN29552996	Positive	264429-R	SAMN31221107	Positive	NILM
SN-264476	SAMN29553006	Positive	264476-R	SAMN31221108	Positive	NILM
SN-264515	SAMN29553010	Positive	264515-R	SAMN31221095	NA	NILM
SN-264563	SAMN29553020	Positive	264563-R	SAMN31221114	Negative	NILM
SN-264598	SAMN29553025	Positive	264598-R	SAMN31221109	Positive	NILM
SN-264635	SAMN29553032	Positive	264635-R	SAMN31221110	Positive	NILM
SN-264670	SAMN29553037	Positive	264670-R	SAMN31221111	NA	NILM
SN-264704	SAMN29553041	Positive	264704-R	SAMN31221112	Negative	NILM
SN-415902	SAMN29553261	Positive	SN-265183	SAMN29553236	NA	NILM
SN-264064	SAMN29552945	Positive	264064-R	SAMN31221117	Positive	NILM
SN-264286	SAMN29552969	Positive	264286-R	SAMN31221119	NA	NILM
SN-264542	SAMN29553014	Positive	264542-R	SAMN31221121	NA	NILM
SN-264593	SAMN29553024	Positive	264593-R	SAMN31221122	Positive	NILM
SN-264641	SAMN29553034	Positive	264641-R	SAMN31221120	NA	NILM
SN-415918	SAMN29553263	Positive	SN-265624	SAMN29553247	NA	NILM
SN-257557	SAMN29553090	Positive	SN-265650	SAMN29553250	NA	NILM
SN-257643	SAMN29553097	Positive	SN-265643	SAMN29553249	NA	NILM
SN-264026	SAMN29552943	Positive	264026-R	SAMN31221137	Negative	NILM
SN-264309	SAMN29552973	Positive	264309-R	SAMN31221138	NA	NILM
SN-264408	SAMN29552986	Positive	264408-R	SAMN31221144	Positive	NILM
SN-264426	SAMN29552995	Positive	264426-R	SAMN31221123	Positive	NILM
SN-264444	SAMN29552997	Positive	264444-R	SAMN31221141	Positive	NILM
SN-264449	SAMN29552998	Positive	264449-R	SAMN31221142	Negative	NILM
SN-264468	SAMN29553001	Positive	264468-R	SAMN31221139	Positive	NILM
SN-264546	SAMN29553015	Positive	264546-R	SAMN31221143	Positive	NILM
SN-264576	SAMN29553023	Positive	264576-R	SAMN31221124	Positive	NILM
SN-264602	SAMN29553026	Positive	264602-R	SAMN31221140	Positive	NILM
SN-264258	SAMN29552965	Positive	264258-R	SAMN31221160	Positive	NILM
SN-257550	SAMN29553089	Positive	SN-265461	SAMN29553243	NA	NILM
SN-264347	SAMN29552977	Positive	264347-R	SAMN31221148	NA	NILM
SN-264361	SAMN29552979	Positive	264361-R	SAMN31221149	Positive	NILM
SN-264393	SAMN29552984	Positive	264393-R	SAMN31221158	Negative	NILM
SN-264414	SAMN29552989	Positive	264414-R	SAMN31221154	Positive	NILM
SN-264419	SAMN29552992	Positive	264419-R	SAMN31221150	NA	NILM
SN-264425	SAMN29552994	Positive	264425-R	SAMN31221151	Negative	NILM
SN-264469	SAMN29553002	Positive	264469-R	SAMN31221155	Positive	NILM
SN-264474	SAMN29553005	Positive	264474-R	SAMN31221152	Positive	NILM
SN-264550	SAMN29553018	Positive	264550-R	SAMN31221159	Negative	NILM
SN-264620	SAMN29553029	Positive	264620-R	SAMN31221156	Positive	NILM
SN-264691	SAMN29553039	Positive	264691-R	SAMN31221157	Positive	NILM
SN-264381	SAMN29552981	Positive	264381-R	SAMN31221163	Negative	NILM
SN-264499	SAMN29553007	Positive	264499-R	SAMN31221164	Positive	NILM
SN-264384	SAMN29552982	Positive	264384-R	SAMN31221166	Positive	NILM
SN-257563	SAMN29553091	Positive	SN-265360	SAMN29553242	NA	NILM
SN-264181	SAMN29552955	Positive	264181-R	SAMN31221125	Negative	NILM
